# NPF4.1 imports embryo-derived GA_4_ to the endosperm to promote seed germination

**DOI:** 10.1101/2024.10.07.617022

**Authors:** Mathilde Sirlin-Josserand, Lali Sakvarelidze-Achard, David Pflieger, Jean-Michel Davière, Patrick Achard

**Affiliations:** Institut de biologie moléculaire des plantes, CNRS, University of Strasbourg, 67084 Strasbourg, France

## Abstract

Gibberellins (GAs) are plant hormones essential for seed germination. In non-dormant seeds, humidity and light induce a fast increase in GA levels, which in turn enhances the growth potential of the embryo and weakening of the surrounding endosperm. While it is admitted that the tissue-specific distribution of GAs must be finely regulated in germinating seeds, it remains unclear where the bioactive forms are synthetized and how they are transported to their site of action. Here we demonstrate that bioactive GAs are mainly produced in the hypocotyl of the embryo and are transported in the endosperm, a few hours from the onset of imbibition, to induce the expression of cell wall loosening genes such as *EXPANSIN2*. We further show that NITRATE TRANSPORTER1/PEPTIDE TRANSPORTER FAMILY (NPF) NPF4.1, previously identified as a cellular GA influx transporter, is localized in the plasma membrane of endosperm cells and contributes in the transport of embryo-derived GA_4_ into the endosperm. Accordingly, *npf4.1* mutant seeds are hypersensitive to the GA biosynthesis inhibitor paclobutrazol in germination assay, and the phenotype is suppressed by application of exogenous bioactive GAs. Finally, we show that two other GA transporters, NPF3.1 and NPF2.13, are expressed in the embryo of germinating seeds and may modulate cellular GA levels in elongating cells of the radicle and cotyledons.
