## Supplemental Table 2 for "NPF4.1 imports embryo-derived GA_4_ to the endosperm to promote seed germination"

### Sheet: Feuil1
		Primer : 5'- -3'
Genotyping
npf4.1-1	Forward	CGCGAGAGTTTTCTGTTTGTC
	Reverse	TTTGGTTCCATTGAACTCCTG
npf4.1-2	Forward	CAAGAACGTTTCTAGCTCTCCTTCC
	Reverse	GTGTATGAGAAGTGGCGATATGCC
npf3.1	Forward	TTCGAAGATATGATGAACCGG
	Reverse	TGGTTCTAACATGTTAGGTCATCC
npf2.13	Forward	ACGCTGGAGAGACTGGGATCG
	Reverse	CGTAGACATAACGCTTCATTC
SAIL LB3	LB3	TAGCATCTGAATTTCATAACCAATCTCGATACAC
WISC LB	LB	AACGTCCGCAATGTGTTATTAAGTTGTC
Cloning
NPF4.1	Forward	ATGCAGATTGAGATGGAAGAGAAG
	Reverse	GACTTCCACTACATGCATAGCATC
pNPF4.1	Forward	AGTGACTGATCTTGTGTCACATTG
	Reverse	CTCTTCGTATTCTTAGATTAAACTATGA
pNPF3.1	Forward	TTCAGTTTGTGATATTGTTG
	Reverse	GATGTTTCTGATTGTTTCTTG
Gene expression analysis
ABI4	Forward	CCGCTTCTTCTCCTTCCAC
	Reverse	GAGGGAGGAGAGGTCTTAGGG
EXPA2	Forward	TCGTTCCTGTCGCATTCAG
	Reverse	GATTCCCGTTTATCGTAAACCTT
GA20ox1	Forward	CTCTAAAGTAGTCCCGTTTTACGC-3’
	Reverse	CATGGGTTTCAGCCATTG
GA20ox2	Forward	TCGCTGACGCCATGATTG
	Reverse	CGATCTCTCAAGCCAAGACTCG
GA20ox3	Forward	CTTTCTCTCTCGCTGTTCAC
	Reverse	ATGGCTCTAACGAATGGAAG
GA3ox1	Forward	TTCAATAAGCAAATGTGGTCCGAAGG
	Reverse	ATATCGCAGTAGTTGAGGTGATGTT
GA3ox2	Forward	GGCCCATTGTATGTCCTTTTC
	Reverse	GCCACCACCTCAAATACTGTG
GA3ox4	Forward	TCACACCAAGTACTGCGG
	Reverse	AGCCTAATATGCAATACAGAAGTC
NPF4.1	Forward	AGCATTCATCACAACAAGTTCAA
	Reverse	GTTCATTATAATTGTGCTCCCAAA
NPF3.1	Forward	TCGGACATTTAGAGTTCTTCTACG
	Reverse	CACCAGCAAAGTGCTCACATA
NPF2.13	Forward	AGGAAACGATGCTGTGAGTGT
	Reverse	CATCGCTTTCGCCTCATT
SAND	Forward	TGATTGCATATCTTTATCGCCATC
	Reverse	AACTCTTATGCAGCATTTGATCCACT
EXP	Forward	GAGCTGAAGTGGCTTCAATGAC
	Reverse	GGTCCGACATACCCATGATCC
